# Reconstitution of lamin assembly on nuclear pore complex-containing membranes

**DOI:** 10.1101/2025.07.28.667287

**Authors:** Ross TA Pedersen, Yinyin Zhuang, Andres V Reyes, Shou-Ling Xu, Xiaoyu Shi, Yixian Zheng

## Abstract

Intermediate filaments called lamins line the metazoan nuclear envelope and organize the nucleus and genome. Unlike actin and microtubules, purified intermediate filament proteins assemble into non-physiological structures, making it difficult to connect lamin functions to their assembly and regulation. To overcome this challenge and shed light on physiological lamin assembly mechanisms, we conducted biochemical studies of lamin-B3 endogenously present in Xenopus laevis egg extracts, which recapitulate physiological context. When we mimicked nucleoplasm conditions, which would support assembly of lamin filaments in in-tact cells, lamin-B3 assembled into higher-order structures resembling filamentous meshworks without accompanying nuclear assembly. This ectopic lamin assembly occurs on nuclear pore complex-containing membranes, but does not apparently recruit known nuclear lamina components, demonstrating that a lamin assembly process is partially separable from the rest of the nuclear lamina and nucleus. This assembly assay in the physiological context of cellular components opens the door to further dissecting nuclear lamina function in nuclear organization.

**Summary:** Mimicking nucleoplasm conditions in Xenopus laevis egg extracts triggers a lamin assembly reaction independent of nucleus assembly, giving new insights into potential lamin assembly mechanisms.
