## Supplementary material for "Reconstitution of lamin assembly on nuclear pore complex-containing membranes": Table S1

### Sheet: Enriched In Experimental
List of all proteins significantly enriched in sucrose gradient fraction 10 (see Fig. 1D and Fig. 1H) upon Lamin-B3 assembly
Uniprot Protein IDs in Protein group	Majority Protein IDs	Gene associated with majority protein ID, where available	Proteins	-Log(Student's T-test p-value)	Difference (Lamin-B3 assembly - mock assembly)
A0A1L8H0P1;P10999;Q6GPC2;A0A8J1LLV3;P11048	A0A1L8H0P1;P10999	lmnb3.L;lmnb3.L	Lamin-B3	5.05898	8.32312
A0A8J1LKZ2	A0A8J1LKZ2	nup54.S	Nup54	3.01207	6.30606
Q7ZYJ8	Q7ZYJ8	sec13.S	Sec13	3.57867	5.67859
A0A1L8G775;Q5HZZ3	A0A1L8G775	xpo1.L	Exportin-1	2.4647	5.18769
Q05AW3	Q05AW3	nup43.S	Nup43	3.06117	5.15622
A0A8J1MGE1	A0A8J1MGE1	nup98l.S	Nup98-Nup96	2.01695	4.52107
Q7ZXD0	Q7ZXD0	prc1.2.S	PRC1	2.1719	4.48678
A0A1L8F1N1	A0A1L8F1N1	nup188.S	Nup188	3.43272	4.39574
Q4KLR3	Q4KLR3		POM121	2.38339	4.35393
A4FU91	A4FU91	nup58.L	Nup58	2.69647	4.31699
O13066;A0JMV1	O13066;A0JMV1	rangap1;rangap1.S	RanGAP1	2.47074	4.22276
Q4KLQ6	Q4KLQ6	nup88.L	Nup88	2.36192	4.20281
A0A8J0UNV9	A0A8J0UNV9	ranbp2.S	RanBP2 (AKA: Nup358)	2.92179	3.90816
A0A8J1N0I9	A0A8J1N0I9	nup54.L	Nup54	3.22115	3.9005
A0A8J0UN32	A0A8J0UN32	lmnb3.S	Lamin-B3	2.67576	3.87065
A0A1L8ELX0	A0A1L8ELX0	retreg3.S	Reticulophagy Regulator 3	1.15045	3.84459
A0A8J1KYA8	A0A8J1KYA8	nup153.L	Nup153	1.56239	3.73409
P52301	P52301	ran	Ran	3.40796	3.68536
A0A8J1L4S6	A0A8J1L4S6	mki67.L	Ki-67	2.24855	3.67701
A0A1L8GS04	A0A1L8GS04	nup133.S	Nup133	2.61092	3.67335
Q6DE08;A0A8J0UNB3	Q6DE08	aurkb-a	Aurora Kinase B	2.10857	3.58029
Q6GPP7;A0A8J0UUF5	Q6GPP7;A0A8J0UUF5	tmem209;tmem209.S	Transmembrane Protein 209	3.35721	3.43108
Q6GPW2;Q7ZTK7;A0A8J0U0N6	Q6GPW2;Q7ZTK7;A0A8J0U0N6	sumo2-b;sumo2-a;sumo2.S	SUMO2	2.16453	3.36762
Q7ZX96	Q7ZX96	nup93	Nup93	2.92199	3.32953
Q4V871	Q4V871		Large ribosomal subunit protein P1	1.10187	3.32733
Q7ZWL0	Q7ZWL0	nup155.L	Nup155	3.25303	3.30338
A0A8J1MB46	A0A8J1MB46	ranbp2.L	RanBP2 (AKA: Nup358)	2.69659	3.28764
O57686;Q5EAX4;A0A8J0TSU6	O57686;Q5EAX4;A0A8J0TSU6	sumo1-a;sumo1-b;sumo1.L	SUMO1	2.90452	3.23247
A0A8J1MJ85	A0A8J1MJ85	nup205.L	Nup205	1.97384	3.22561
Q5EAX5	Q5EAX5	nup58.S	Nup58	1.83865	3.2128
Q7ZY43	Q7ZY43	rangap1.L	RanGAP1	3.12276	3.10055
Q6IRS1	Q6IRS1	nup160.L	Nup160	2.31764	3.08375
A0A8J1MAR3	A0A8J1MAR3	nup98l.L	Nup98-Nup96	2.648	3.06037
A0A8J1LET0	A0A8J1LET0	nup62.L	Nup62	2.97775	3.04526
Q6DDV7	Q6DDV7	nup88.S	Nup88	2.44957	2.91019
Q66IZ6	Q66IZ6	nup37.L	Nup37	2.43576	2.87104
Q7SZ22;A0A8J1LPC4	Q7SZ22;A0A8J1LPC4	sumo3;sumo3.L	SUMO3	2.62782	2.79423
O42242	O42242	ntf2	Ntf2	1.49928	2.79409
Q66IM7	Q66IM7		ELYS	1.43658	2.79339
Q642R6	Q642R6	nup205.S	Nup205	1.9965	2.79325
A0A8J1LPV8;Q68FJ0	A0A8J1LPV8;Q68FJ0	nup85.L;nup85	Nup85	2.70939	2.76962
A0A8J0UTW4	A0A8J0UTW4	nup107.S	Nup107	3.1123	2.71929
A0A1L8HXR5	A0A1L8HXR5	slc35e1.L	Solute carrier family 35 member E1	1.82612	2.68374
Q90XA9	Q90XA9	nup35.L	Nup35/Nup53	2.31677	2.65462
A0A1L8H1I9	A0A1L8H1I9	nup133.L	Nup133	3.13064	2.64895
Q804S7	Q804S7	senp1.S	SUMO specific peptidase 1	1.75437	2.63544
A0A1L8H095	A0A1L8H095	mphosph10.L	U3 small nucleolar ribonucleoprotein protein MPP10	2.66311	2.56656
Q6DFJ8;A0A8J0TZK1	Q6DFJ8	lnpk	Endoplasmic reticulum junction formation protein lunapark	1.26984	2.53548
A0A8J0UKM6	A0A8J0UKM6	kif23.L	Kinesein-like protein Kif23	2.72888	2.52265
Q9PVZ2	Q9PVZ2	nup214.L	Nup214	2.31293	2.50651
Q6DCU3	Q6DCU3	nup50.S	Nup50	1.21302	2.47969
A0A1L8EQE3;P63282	A0A1L8EQE3;P63282	ube2i.L;ube2i	SUMO-conjugating enzyme UBC9	2.28534	2.43002
Q4FZW5;Q6GNF1;A0A8J1L0N0	Q4FZW5;Q6GNF1;A0A8J1L0N0	seh1l-a;seh1l-b;seh1l.S	Seh1	2.8438	2.41243
Q6DJJ4	Q6DJJ4	pacsin3.L	PACSIN3	1.51547	2.40702
A0A1L8EPF0	A0A1L8EPF0	nup35.S	Nup35/Nup53	1.87943	2.38871
A0A8J0UZ10;O13024	A0A8J0UZ10;O13024	incenp.L;incenp-a	INCENP	3.36401	2.37826
Q8AVZ3	Q8AVZ3	lmnb1.L	Lamin-B1	2.78344	2.35992
A0A8J1L9N7	A0A8J1L9N7	mki67.S	Ki-67	2.12105	2.3368
Q6DFB4	Q6DFB4	tmem171.L	Transmembrane protein 171	1.22443	2.33645
A0A8J1MHF5	A0A8J1MHF5	nup50.L	Nup50	1.4915	2.33034
A1L3M2	A1L3M2	alg1.L	ALG1/Beta-1,4-mannosyltransferase	3.59287	2.25462
A0A8J0VA40	A0A8J0VA40	mrps18a.L	Mitochondrial ribosomal protein S18A	2.59766	2.19274
A3KND1	A3KND1	rae1.L	Rae1	2.23864	2.15167
A0A8J1KMS4;Q5U249	A0A8J1KMS4;Q5U249	ahctf1.L;ahctf1	ELYS	2.00436	2.11873
A0A8J0U152	A0A8J0U152	rsl1d1.S	Ribosomal L1 domain-containing protein 1	1.80688	2.08969
Q6DFL1;Q2TAS8	Q6DFL1;Q2TAS8	man1a2.L	Alpha-1,2-Mannosidase	2.41797	2.02619
Q6NS03	Q6NS03	xpo1.S	Exportin-1	1.69163	2.01914
A0A8J0VK45	A0A8J0VK45	XB5953084.L	Kinesein-like protein Kif20A	1.54633	1.98787
A0A1L8FPD8;A0A8J1L488;Q9DGP9	A0A1L8FPD8	ddx19b.L	DEAD Box RNA helicase DDX19	1.61718	1.9468
Q640Z6	Q640Z6	nup153	Nup153	1.72532	1.9359
A0A1L8F3W7	A0A1L8F3W7	cyp2a6.2.S	cytochrome P450 2C8	2.03132	1.86358
A0A8J0VAE2	A0A8J0VAE2	rrbp1.S	Ribosome binding protein 1	1.81698	1.77797
Q4V7H8;A0A8J0V5L2	Q4V7H8	cdca9	Borealin-2	2.12523	1.74719
A0A8J0VFB1	A0A8J0VFB1	casp8ap2.S	CASP8-associated protein 2	2.70661	1.65323
D0G0B1	D0G0B1	senp1.L	SUMO specific peptidase 1	2.11432	1.63251
A0A8J0UYA2	A0A8J0UYA2	tcof1.S	Treacher Collins-Franceschetti syndrome 1	2.54871	1.5816
A0A8J1ME23	A0A8J1ME23	zmpste24.S	CAAX prenyl protease zmpste24	2.30904	1.57631
A0A1L8G6R0	A0A1L8G6R0	wdr43.L	WD repeat-containing protein 43	2.68665	1.5707
Q5XHG1;A0A8J1M830	Q5XHG1;A0A8J1M830	smpd4;smpd4.L	Sphingomyelin phosphodiesterase 4	2.30488	1.54463
A0A8J1LHY4	A0A8J1LHY4	gle1.L	Gle1	3.02089	1.5133
A0A8J1MP90;A0A8J1MTS6	A0A8J1MP90;A0A8J1MTS6	misp3.L;misp3.S	Uncharacterized protein misp3	3.52765	1.45143

### Sheet: Enriched in Control
List of all proteins significantly enriched in sucrose gradient fraction 10 (see Fig. 1D and Fig. 1H) in control/mock assembly samples
Uniprot Protein IDs in Protein group	Majority Protein IDs	Gene associated with majority protein ID, where available	Proteins	-Log(Student's T-test p-value)	Difference (Lamin-B3 assembly - mock assembly)
A0A8J1LRF8;A0A8J1LXG7	A0A8J1LRF8;A0A8J1LXG7	ttn;ttn	titin isoform X1	0.884827	-5.07364
Q6NRC2	Q6NRC2	psmb2.S	Proteasome subunit beta	1.24544	-4.83413
Q6IRC3	Q6IRC3	dctn6.L	Dynactin subunit 6	4.6317	-4.4156
A0A1L8GER1	A0A1L8GER1	psmd7.S	26S proteasome non-ATPase regulatory subunit 7	3.20719	-3.90037
A0A1L8GWQ3;P42120;Q9W7M7;Q9W5Z7	A0A1L8GWQ3;P42120	ldhb.L;ldha	L-lactate dehydrogenase;L-lactate dehydrogenase A chain	1.24776	-3.6647
P55861;A0A1L8GHP1	P55861;A0A1L8GHP1	mcm2;mcm2.S	DNA replication licensing factor MCM2	1.13109	-3.28219
Q6GLT0	Q6GLT0	paics.S	Multifunctional protein ADE2/paics	1.06967	-3.12935
Q6NUD0	Q6NUD0	wdr77	Methylosome protein 50	1.31081	-2.82424
Q6PE96	Q6PE96	psma3.S	Proteasome subunit alpha type	1.1606	-2.80111
A0A8J1LIZ5	A0A8J1LIZ5	huwe1	HECT-type E3 ubiquitin transferase	1.07954	-2.71284
P50532	P50532	smc4	Structural maintenance of chromosomes protein 4	1.27779	-2.71184
A0A1L8G7J1	A0A1L8G7J1	ugp2.L	UTP--glucose-1-phosphate uridylyltransferase	1.28082	-2.51665
Q9PUM8;A0A1L8I2S9;A0A1L8HRX9	Q9PUM8	mbd3.S	Methyl-CpG binding protein MBD3 long form	1.25183	-2.48791
A0A8J0TTH1	A0A8J0TTH1	acly.L	ATP-citrate synthase	1.25803	-2.47357
A0A8J0T7Q9	A0A8J0T7Q9	muc5acl.S	IgGFc-binding protein	1.16225	-2.41935
A0A8J1LGB6;A0A8J1LD42	A0A8J1LGB6;A0A8J1LD42	tln2.S; tln1	talin-2;talin-1	1.24778	-2.37373
Q0D260	Q0D260	uchl5.L	Ubiquitin carboxyl-terminal hydrolase	1.34954	-2.29039
A0A1L8HGV4	A0A1L8HGV4	txndc9.L	thioredoxin domain containing 9	1.42197	-2.18744
A0A1L8F592	A0A1L8F592	psmb4.S	Proteasome subunit beta	1.65021	-2.13993
A0A1L8HTT3	A0A1L8HTT3	paics.1.L	Multifunctional protein ADE2/paics	1.45106	-2.1254
A0A1L8HPN0	A0A1L8HPN0	psmb5.S	Proteasome subunit beta	1.50517	-2.08488
A0A8J0UFC8	A0A8J0UFC8	pfkm.L	ATP-dependent 6-phosphofructokinase	1.966	-2.03985
Q68EX4	Q68EX4	psmb7.S	Proteasome subunit beta	2.03423	-2.0132
Q8AVD2	Q8AVD2	psma3.L	Proteasome subunit alpha type	1.5182	-1.99182
P24495	P24495	psma2	Proteasome subunit alpha type-2	1.64758	-1.89577
A0A8J0TWC5	A0A8J0TWC5	eif3c.S	Eukaryotic translation initiation factor 3 subunit C	3.79698	-1.85688
A0A1L8G1A2;Q2TAF3	A0A1L8G1A2;Q2TAF3	eml4.S;eml4	Echinoderm microtubule-associated protein-like 4	1.80937	-1.81746
A0A8J0UN15;Q7ZY81	A0A8J0UN15;Q7ZY81	nap1l1.L;nap1l1-b	Nucleosome assembly protein 1	1.85542	-1.75214
